# Geometric Multidimensional Representation of Omic Signatures

**DOI:** 10.64898/2026.01.26.701791

**Authors:** Higor Almeida Cordeiro Nogueira, Enrique Medina-Acosta

**Affiliations:** Laboratório de Biotecnologia, Centro de Biociências e Biotecnologia, Universidade Estadual do Norte Fluminense, Brazil

**Author notes:** **Corresponding author**: Enrique Medina-Acosta, Address: Laboratório de Biotecnologia, Centro de Biociências e Biotecnologia, Universidade Estadual do Norte Fluminense, Avenida Alberto Lamego 2000, Parque Califórnia, Campos dos Goytacazes, RJ, CEP 28015-602, Brazil. Authors’.

**Keywords:** geometric representation, latent space, metabolic regulation, multi-omics, regulatory circuitries

## Abstract

Multi-omic signatures are widely used in biomarker discovery, precision oncology, and systems biology, yet they are typically treated as vectors or composite scores that collapse intrinsically multidimensional biological organization into one-dimensional summaries. As a result, their internal structure, contextual dependencies, and mechanistic coherence remain largely inaccessible. Here, we introduce a geometric framework that reconceptualizes omic signatures as multidimensional informational entities whose biological meaning arises from structural organization rather than molecular membership alone. Each signature is embedded in a shared latent space integrating regulatory, phenotypic, microenvironmental, immune, and clinical constraints, and represented as a convex polytope. This representation preserves internal organization and enables intrinsic geometric measurements—including barycenter distance, volume, anisotropy, and asymmetry—that quantify concordance, divergence, and latent complexity. We apply this framework to 24,796 metabolic regulatory circuitries reconstructed across 32 TCGA cancer types, encoded as paired regulatory and metabolic signatures in an 18-dimensional latent space. Geometric analysis shows that discordance predominates: most circuitries occupy strong or extreme discordance regimes and display high-dimensional, frequently asymmetric geometries, whereas fully concordant circuitries are rare and structurally constrained. These geometric phenotypes stratify metabolic pathways and superfamilies in reproducible, non-uniform patterns that are not detectable with vector- or network-based representations. By transforming omic signatures into measurable geometric objects, this framework enables principled comparison, de-redundancy, and mechanistic interpretation of multi-omic biomarkers, providing a scalable approach for analyzing complex regulatory systems across cancer and beyond. All geometric representations and derived descriptors are available through the SigPolytope Shiny application (https://sigpolytope.shinyapps.io/geometricatlas/).
