## Supplementary material for "Geometric Multidimensional Representation of Omic Signatures": Data variable descriptors

### Sheet: Dataset S1 variable descriptors
Column name (variable)	Descriptor	Expected type	side	source
Circuitries_id	Unique identifier of the circuitry (formatted as '<cancer type>-<id> / <cancer type>-<id>').	character / factor (categorical)		input/precomputed
barycenter_distance	Euclidean distance between signature-side and interaction-side barycenters in the shared 3D PCA space (18D latent tensor projected to PCs).	numeric		computed
distance_implication	Heuristic categorical label derived from barycenter_distance (e.g., high_concordance, moderate_discordance, strong_discordance, extreme_discordance).	character / factor (categorical)		computed
sig_hull_vol	Convex-hull volume (in 3D PCA space) for the signature-side polytope built from Â± vertices around the 18D latent vector.	numeric		computed
int_hull_vol	Convex-hull volume (in 3D PCA space) for the interaction-side polytope built from Â± vertices around the 18D latent vector.	numeric		computed
vol_ratio	Asymmetry metric for hull volumes, defined as max(sig_hull_vol, int_hull_vol) / min(sig_hull_vol, int_hull_vol) (with small epsilon protection).	numeric		computed
vol_implication	Categorical interpretation combining (i) mean hull-volume complexity tier and (ii) sig–int asymmetry tier derived from vol_ratio.	character / factor (categorical)		computed
Nomenclature_sig	Human-readable name/label for the signature entity on the signature side in the format: [CTAB]-[USI].[MET].[PATH].[MCD].[RCC].[OFC].[PFC].[SCS].[TNC].[HRC]. [SMC].[TMC].[TIC] as reported by Almeida Cordeiro Nogueira, H., et al., A Multi-Omic Atlas of Convergent and Divergent Metabolic Regulatory Circuitries in Cancer. bioRxiv, 2025: p. 2025.11.15.688631.	character / factor (categorical)	sig	input/precomputed
Signatures	Signature membership or content descriptor (as provided in the input table).	character / factor (categorical)		input/precomputed
Molecular_class_sig	Molecular class annotation for the signature side (as provided).	character / factor (categorical)	sig	input/precomputed
Nomenclature_int	Human-readable name/label for the interaction entity on the interaction side in the format: [CTAB]-[USI].[MET].[PATH].[MCD].[RCC].[OFC].[PFC].[SCS].[TNC].[HRC]. [SMC].[TMC].[TIC] as reported by Almeida Cordeiro Nogueira, H., et al., A Multi-Omic Atlas of Convergent and Divergent Metabolic Regulatory Circuitries in Cancer. bioRxiv, 2025: p. 2025.11.15.688631.	character / factor (categorical)	int	input/precomputed
Interaction	Interaction membership or content descriptor (as provided in the input table).	character / factor (categorical)		input/precomputed
Molecular_class_int	Molecular class annotation for the interaction side (as provided).	character / factor (categorical)	int	input/precomputed
CTAB	Cancer Type Abbreviation
Metabolism	High-level metabolic superfamily annotation (KEGG metabolism category) used in downstream overlay analyses.	character / factor (categorical)		input/precomputed
Pathways	Metabolic pathway annotation (KEGG pathway) used in downstream overlay analyses.	character / factor (categorical)		input/precomputed
Metabolic_cell_death	Label indicating the metabolic cell-death pathway/category associated with the circuitry (as provided).	character / factor (categorical)		input/precomputed
Omic_layer_sig	Omics layer annotation for the signature side ( 1 = protein (RPPA), 2 = mutation, 3 = CNV, 4 = miRNA expression, 5 = transcript (isoform) expression, 6 = gene (mRNA) expression, and 7 = DNA methylation)
Phenotypic_layer_sig	Phenotypic layer annotation for the signature side (as provided) representing the associated phenotypic dimension (e.g., stemness, TME infiltration, clinical class).	character / factor (categorical)	sig	input/precomputed
Omic_layer_int	Omics layer annotation for the interaction side (as provided) representing the associated phenotypic dimension (e.g., stemness, TME infiltration, clinical class).	character / factor (categorical)	int	input/precomputed
Phenotypic_layer_int	Phenotypic layer annotation for the interaction side (as provided) representing the associated phenotypic dimension (e.g., stemness, TME infiltration, clinical class).	character / factor (categorical)	int	input/precomputed
Correlation_rho_sig	Correlation coefficient (rho) for the signature side.	numeric	sig	input/precomputed
Correlation_p.adj_sig	Adjusted p-value for the signature-side correlation statistic (as provided).	numeric	sig	input/precomputed
Correlation_rho_int	Correlation coefficient (rho) for the interaction side.	numeric	int	input/precomputed
Correlation_p.adj_int	Adjusted p-value for the interaction-side correlation statistic (as provided).	numeric	int	input/precomputed
Phenotypic_concordance	Categorical concordance label comparing signature vs interaction phenotypic summaries (as provided).	character / factor (categorical)		input/precomputed
Tumor_vs_normal_sig	Tumor vs normal direction category for the signature side (e.g., Overexpression/Underexpression/Unchanged).	character / factor (categorical)	sig	input/precomputed
Tumor_vs_normal_p.adj_sig	Tumor vs normal Wilcoxon p-value for the signature side (note: treated as Wilcoxon p in your pipeline even if column name suggests adjusted p).	numeric	sig	input/precomputed
Tumor_vs_normal_int	Tumor vs normal direction category for the interaction side (e.g., Overexpression/Underexpression/Unchanged).	character / factor (categorical)	int	input/precomputed
Tumor_vs_normal_p.adj_int	Tumor vs normal Wilcoxon p-value for the interaction side (note: treated as Wilcoxon p in your pipeline even if column name suggests adjusted p).	numeric	int	input/precomputed
Combined_outcome_HRC_sig	Precomputed composite outcome label for the signature side (Survival hazard-direction template summarizing risk direction across all four clinical endpoints)
Combined_outcome_HRC_int	Precomputed composite outcome label for the interaction side (Survival hazard-direction template summarizing risk direction across all four clinical endpoints)
Cox_OS_type_sig	Cox model direction/type for endpoint on the sig side (e.g., Risk/Protective/NS).	unknown	sig	input/precomputed
Cox_OS_p.value_sig	Cox model p-value for endpoint on the sig side.	numeric	sig	input/precomputed
Cox_OS_type_int	Cox model direction/type for endpoint on the int side (e.g., Risk/Protective/NS).	unknown	int	input/precomputed
Cox_OS_p.value_int	Cox model p-value for endpoint on the int side.	numeric	int	input/precomputed
Cox_concordance_OS	Cox-direction concordance label for endpoint comparing signature vs interaction sides (as provided).	character / factor (categorical)		input/precomputed
Cox_DSS_type_sig	Cox model direction/type for endpoint on the sig side (e.g., Risk/Protective/NS).	unknown	sig	input/precomputed
Cox_DSS_p.value_sig	Cox model p-value for endpoint on the sig side.	numeric	sig	input/precomputed
Cox_DSS_type_int	Cox model direction/type for endpoint on the int side (e.g., Risk/Protective/NS).	unknown	int	input/precomputed
Cox_DSS_p.value_int	Cox model p-value for endpoint on the int side.	numeric	int	input/precomputed
Cox_concordance_DSS	Cox-direction concordance label for endpoint comparing signature vs interaction sides (as provided).	character / factor (categorical)		input/precomputed
Cox_DFI_type_sig	Cox model direction/type for endpoint on the sig side (e.g., Risk/Protective/NS).	unknown	sig	input/precomputed
Cox_DFI_p.value_sig	Cox model p-value for endpoint on the sig side.	numeric	sig	input/precomputed
Cox_DFI_type_int	Cox model direction/type for endpoint on the int side (e.g., Risk/Protective/NS).	unknown	int	input/precomputed
Cox_DFI_p.value_int	Cox model p-value for endpoint on the int side.	numeric	int	input/precomputed
Cox_concordance_DFI	Cox-direction concordance label for endpoint comparing signature vs interaction sides (as provided).	character / factor (categorical)		input/precomputed
Cox_PFI_type_sig	Cox model direction/type for endpoint on the sig side (e.g., Risk/Protective/NS).	unknown	sig	input/precomputed
Cox_PFI_p.value_sig	Cox model p-value for endpoint on the sig side.	numeric	sig	input/precomputed
Cox_PFI_type_int	Cox model direction/type for endpoint on the int side (e.g., Risk/Protective/NS).	unknown	int	input/precomputed
Cox_PFI_p.value_int	Cox model p-value for endpoint on the int side.	numeric	int	input/precomputed
Cox_concordance_PFI	Cox-direction concordance label for endpoint comparing signature vs interaction sides (as provided).	character / factor (categorical)		input/precomputed
Cox_metrics_aggregated	Aggregated Cox-model metric summary across endpoints (dataset-specific aggregation).	character / factor (categorical)		input/precomputed
Cox_concordance_aggregated	Aggregated concordance label across Cox endpoints comparing signature and interaction sides (as provided).	character / factor (categorical)		input/precomputed
Combined_outcome_SMC	Precomputed composite outcome label (SMC: Survival worst-group template reflecting consistency of poor-outcome stratification across endpoints)
OS_worst_prognosis_group_sig	Group label corresponding to the worst prognosis stratum for endpoint on the sig side (as provided).	character / factor (categorical)	sig	input/precomputed
OS_log_rank_chisq_sig	Log-rank chi-square statistic for endpoint on the sig side.	numeric	sig	input/precomputed
OS_p.value_sig	Log-rank p-value for endpoint on the sig side.	numeric	sig	input/precomputed
OS_worst_prognosis_group_int	Group label corresponding to the worst prognosis stratum for endpoint on the int side (as provided).	character / factor (categorical)	int	input/precomputed
OS_log_rank_chisq_int	Log-rank chi-square statistic for endpoint on the int side.	numeric	int	input/precomputed
OS_p.value_int	Log-rank p-value for endpoint on the int side.	numeric	int	input/precomputed
Survival_concordance_OS	Survival concordance label for endpoint comparing signature vs interaction sides (as provided).	character / factor (categorical)		input/precomputed
DSS_worst_prognosis_group_sig	Group label corresponding to the worst prognosis stratum for endpoint on the sig side (as provided).	character / factor (categorical)	sig	input/precomputed
DSS_log_rank_chisq_sig	Log-rank chi-square statistic for endpoint on the sig side.	numeric	sig	input/precomputed
DSS_p.value_sig	Log-rank p-value for endpoint on the sig side.	numeric	sig	input/precomputed
DSS_worst_prognosis_group_int	Group label corresponding to the worst prognosis stratum for endpoint on the int side (as provided).	character / factor (categorical)	int	input/precomputed
DSS_log_rank_chisq_int	Log-rank chi-square statistic for endpoint on the int side.	numeric	int	input/precomputed
DSS_p.value_int	Log-rank p-value for endpoint on the int side.	numeric	int	input/precomputed
Survival_concordance_DSS	Survival concordance label for endpoint comparing signature vs interaction sides (as provided).	character / factor (categorical)		input/precomputed
DFI_worst_prognosis_group_sig	Group label corresponding to the worst prognosis stratum for endpoint on the sig side (as provided).	character / factor (categorical)	sig	input/precomputed
DFI_log_rank_chisq_sig	Log-rank chi-square statistic for endpoint on the sig side.	numeric	sig	input/precomputed
DFI_p.value_sig	Log-rank p-value for endpoint on the sig side.	numeric	sig	input/precomputed
DFI_worst_prognosis_group_int	Group label corresponding to the worst prognosis stratum for endpoint on the int side (as provided).	character / factor (categorical)	int	input/precomputed
DFI_log_rank_chisq_int	Log-rank chi-square statistic for endpoint on the int side.	numeric	int	input/precomputed
DFI_p.value_int	Log-rank p-value for endpoint on the int side.	numeric	int	input/precomputed
Survival_concordance_DFI	Survival concordance label for endpoint comparing signature vs interaction sides (as provided).	character / factor (categorical)		input/precomputed
PFI_worst_prognosis_group_sig	Group label corresponding to the worst prognosis stratum for endpoint on the sig side (as provided).	character / factor (categorical)	sig	input/precomputed
PFI_log_rank_chisq_sig	Log-rank chi-square statistic for endpoint on the sig side.	numeric	sig	input/precomputed
PFI_p.value_sig	Log-rank p-value for endpoint on the sig side.	numeric	sig	input/precomputed
PFI_worst_prognosis_group_int	Group label corresponding to the worst prognosis stratum for endpoint on the int side (as provided).	character / factor (categorical)	int	input/precomputed
PFI_log_rank_chisq_int	Log-rank chi-square statistic for endpoint on the int side.	numeric	int	input/precomputed
PFI_p.value_int	Log-rank p-value for endpoint on the int side.	numeric	int	input/precomputed
Survival_concordance_PFI	Survival concordance label for endpoint comparing signature vs interaction sides (as provided).	character / factor (categorical)		input/precomputed
Survival_concordance_aggregated	Survival concordance label for endpoint comparing signature vs interaction sides (as provided).	character / factor (categorical)		input/precomputed
Microenvironment_score_details_sig	Detail string/annotation underlying the signature-side microenvironment score (as provided).	character / factor (categorical)	sig	input/precomputed
Microenvironment_score_sig	Numeric microenvironment score for the signature side.	numeric	sig	input/precomputed
Microenvironment_classification_sig	Categorical microenvironment class for the signature side (as provided).	character / factor (categorical)	sig	input/precomputed
Microenvironment_score_details_int	Detail string/annotation underlying the interaction-side microenvironment score (as provided).	character / factor (categorical)	int	input/precomputed
Microenvironment_score_int	Numeric microenvironment score for the interaction side.	numeric	int	input/precomputed
Microenvironment_classification_int	Categorical microenvironment class for the interaction side (as provided).	character / factor (categorical)	int	input/precomputed
Immune_classification_sig	Categorical immune class for the signature side (e.g., Immune-hot/Immune-cold/other)
Immune_classification_int	Categorical immune class for the interaction side (e.g., Immune-hot/Immune-cold/other)
Immune_concordance	Categorical concordance label comparing immune classifications between signature and interaction sides (as provided).	character / factor (categorical)		input/precomputed
Final_concordance_summary	Final integrative concordance summary combining phenotypic/survival/immune concordance signals (as provided).	character / factor (categorical)		input/precomputed
Signature_count	Number of molecular components assigned to the signature entity (as provided).	integer		input/precomputed
Interaction_count	Number of molecular components assigned to the interaction entity (as provided).	integer		input/precomputed
Signature_type	Signature type label (as provided).	character / factor (categorical)		input/precomputed
Interaction_type	Interaction type label (as provided).	character / factor (categorical)		input/precomputed
Category	Broad category label for the circuitry (as provided).	character / factor (categorical)		input/precomputed
mean_volume	Mean hull volume per circuitry: (sig_hull_vol + int_hull_vol)/2 (NA-aware).	numeric		computed
